# Opposing, spatially-determined epigenetic forces impose restrictions on stochastic olfactory receptor choice

**DOI:** 10.1101/2023.03.15.532726

**Authors:** Elizaveta V. Bashkirova, Nell Klimpert, Kevin Monahan, Christine E. Campbell, Jason M. Osinski, Longzhi Tan, Ira Schieren, Ariel Pourmorady, Beka Stecky, Gilad Barnea, X. Sunnie Xie, Ishmail Abdus-Saboor, Benjamin Shykind, Bianca Jones-Marlin, Richard M. Gronostajski, Alexander Fleischmann, Stavros Lomvardas

## Abstract

Olfactory receptor (OR) choice represents an example of genetically hardwired stochasticity, where every olfactory neuron expresses one out of ∼2000 OR alleles in a probabilistic, yet stereotypic fashion. Here, we propose that topographic restrictions in OR expression are established in neuronal progenitors by two opposing forces: polygenic transcription and genomic silencing, both of which are influenced by dorsoventral gradients of transcription factors NFIA, B, and X. Polygenic transcription of OR genes may define spatially constrained OR repertoires, among which one OR allele is selected for singular expression later in development. Heterochromatin assembly and genomic compartmentalization of OR alleles also vary across the axes of the olfactory epithelium and may preferentially eliminate ectopically expressed ORs with more dorsal expression destinations from this “privileged” repertoire. Our experiments identify early transcription as a potential “epigenetic” contributor to future developmental patterning and reveal how two spatially responsive probabilistic processes may act in concert to establish deterministic, precise, and reproducible territories of stochastic gene expression.
