## Supplemental Table 3 for "Opposing, spatially-determined epigenetic forces impose restrictions on stochastic olfactory receptor choice"

### Sheet: Sheet1
Reagents	Source	Identifier
Kappa qPCR kit	KAPABiosystems	KK4600
Methanol	Sigma	34860
Eosin Y solution	Sigma	HT110216
Hematoxylin Solution, Mayer's	Agilent	S3309
Dako Bluing Buffer	Agilent	CS702
2-Propanol	Sigma	I9516
1M Tris pH 7.0	Thermo Fisher Scientific	AM9850G
Potassium hydroxide solution	Sigma	P4494
TE Buffer	Thermo Fisher Scientific	12090015
Buffer EB	Qiagen	1014609
Critical commercial assays
Visium Spatial Gene Expression Slide & Reagent Kit	10x Genomics	Cat# PN-1000184
Dual Index Kit TT Set A	10x Genomics	Cat# PN-1000215
Visium Accessory Kit	10x Genomics	Cat# PN-1000194
SPRIselect Reagent Kit	Beckman Coulter	Cat# B23318
Software and algorithms
Space ranger 1.1.0	10x Genomics	https://support.10xgenomics.com/spatial-gene-expression/software/visualization/latest/installation
STUtility	Joseph Bergenstråhle and Ludvig Larsson et al*	https://github.com/jbergenstrahle/STUtility
*Joseph Bergenstråhle and Ludvig Larsson et al (2020): Seamless integration of
image and molecular analysis for spatial transcriptomics workflows. BMC Genomics
