## Supplemental Table 3 for "Opposing, spatially-determined epigenetic forces impose restrictions on stochastic olfactory receptor choice"

### Sheet: Sheet1
Experiment	Genotype	Age	Cell type isolated
Single Cell RNAseq
Olfactory lineage (zonal)	Mash1-CreER */+; Ngn1-GFP */+; tdTomato f/+	P4-P6	GBC: tdTom+ , INP: tdTom+ GFP+, iOSN: GFP+(bright) tdTom-, mOSN: GFP dim tdTom-
RNAseq
Olfactory lineage (zonal)	Mash1-CreER */+; Ngn1-GFP */+; tdTomato f/+	P6	GBC: tdTom+ , INP: tdTom+ GFP+, iOSN: GFP+(bright) tdTom-, mOSN: GFP dim tdTom-
early NFI ABX KO whole MOE	NFIA f/f; NFIB f/f ; NFIX f/f; tdTomato f/f; KRT5-CreER */+	>8 weeks	tdTom+/dim
early WT whole MOE	tdTomato f/f; KRT5-CreER */+	>8 weeks	tdTom+/dim
late NFI ABX KO whole MOE	NFIA f/f; NFIB f/f ; NFIX f/f; tdTomato f/+; OMP-Cre */+	>8 weeks	tdTom+
late WT whole MOE	tdTomato f/+; OMP-Cre */+	>8 weeks	tdTom+
early NFI ABX KO zone5	NFIA f/f; NFIB f/f ; NFIX f/f; tdTomato f/f; KRT5-CreER */+; OMP-gfp+	>8 weeks	GFP+, tdTom+/dim
early NFI AB KO zone5	NFIA f/f; NFIB f/f ; tdTomato f/f; KRT5-CreER */+; OMP-gfp+	>8 weeks	GFP+, tdTom+/dim
early NFI X KO zone5	NFIX f/f; tdTomato f/f; KRT5-CreER */+; OMP-gfp+	>8 weeks	GFP+, tdTom+/dim
early control zone5	tdTomato f/f; KRT5-CreER */+; OMP-gfp+	>8 weeks	GFP+, tdTom+/dim
Spatial Transcriptomics
early NFI ABX KO zone5	NFIA f/f; NFIB f/f ; NFIX f/f; tdTomato f/f; KRT5-CreER */+	>8 weeks	tissue (whole MOE)
early control zone5	tdTomato f/f; KRT5-CreER */+	>8 weeks	tissue (whole MOE)
native ChIP-seq
Olfactory lineage	Mash1-CreER */+; Ngn1-GFP */+; tdTomato f/+	P4-P6	GBC: tdTom+ , INP: tdTom+ GFP+, iOSN: GFP+(bright) tdTom-, mOSN: GFP dim tdTom-
mOSNs (zonal)	OMP-ires-GFP*/+; Olfr1507-ires-Cre*/+; tdTomato f/+	>8 weeks	GFP+
Olfr1507 mOSNs	Olfr1507-ires-GFP*/*	>8 weeks	GFP+
iOSNs (zonal)	Ngn1-GFP*/+; Olfr1507-ires-Cre*/+; tdTomato f/+	P6	GFP+
early NFI ABX KO (zone5)	NFIA f/f; NFIB f/f ; NFIX f/f; tdTomato f/f; KRT5-CreER */+	>8 weeks	tdTom+/dim
early NFI WT (zone5)	tdTomato f/f; KRT5-CreER */+	>8 weeks	tdTom+/dim
Hi-C
mOSNs (zonal)	OMP-ires-GFP*/+; Olfr1507-ires-Cre*/+; tdTomato f/+	>8 weeks	GFP+
Olfr17 mOSNs	Olfr17-ires-GFP*/* (published data)		GFP+
iOSNs (zonal)	Ngn1-GFP*/+; Olfr1507-ires-Cre*/+; tdTomato f/+	P4-P6	GFP+
early NFI ABX KO (zone5)	NFIA f/f; NFIB f/f ; NFIX f/f; tdTomato f/f; KRT5-CreER */+	>8 weeks	tdTom+/dim
early NFI WT (zone5)	tdTomato f/f; KRT5-CreER */+	>8 weeks	tdTom+/dim
Dip-C
mOSNs (zonal)	OMP-ires-GFP*/+ (het between Castaneous and 129/Bl6 background)	>8 weeks	GFP+
Olfr induction experiments
tetoOlfr17 progenitor induction	tetoOlfr17 */+; Gng8-tTA */+	>6 weeks
control progenitor induction	tetoGFP*/+; Gng8-tTA */+	>6 weeks
tetoOlfr17 (no induction)	tetoOlfr17 */+	>6 weeks
